# A High-Throughput Data-Independent Acquisition Workflow for Deep Characterisation of the *sn*-Isomer Lipidome

**DOI:** 10.1101/2023.11.04.565044

**Authors:** Jesse A. Michael, Reuben S. E. Young, Rachelle Balez, Lachlan J. Jekimovs, David. L. Marshall, Berwyck L. J. Poad, Todd W. Mitchell, Stephen J. Blanksby, Christer S. Ejsing, Shane R. Ellis

## Abstract

We report a workflow based on ozone-induced dissociation for untargeted characterization of hundreds of *sn-*resolved glycerophospholipid isomers from biological extracts in under 20 minutes, coupled with an automated data analysis pipeline. It provides an order of magnitude increase in the number of *sn-*isomer pairs identified compared to previous reports, reveals that *sn*-isomer populations are tightly regulated and significantly different between cell lines, and enables identification of rare lipids containing ultra-long chain monounsaturated acyl chains.
