## Supplementary Data 3 for "A High-Throughput Data-Independent Acquisition Workflow for Deep Characterisation of the *sn*-Isomer Lipidome"

### Sheet: Sheet1
Diacyl lipid FA validations						AMPP FA validation table									Notes:
Lipid class	Lipid species	SHSY5Y FAs*	AMPP validation			ID	theo. m/z	exp. m/z	Δm/z	reference standard RT (min)	experimental RT (min)	additional RT features (min)	double bond (n-x)**		*lipid species FAs are ordered such that the first FA is located at the top of the list and the 2nd at the bottom
		FA1			8:0	AMPP 8:0	311.211	311.214	0.0028	1.89	1.906		-		** different MUFA species separated by commas, PUFA DB positions indicated within parentheses, "w" (omega) used explicity for methylene interrupted PUFAs
PC	PC 28:0	12:0	Validated		9:0	AMPP 9:0	325.227	325.232	0.005	2.81	2.808		-		?/<LOD: unable to locate feature; potentially below limit of detection
PC	PC 28:0	14:0	Validated		10:0	AMPP 10:0	339.243	339.245	0.0022	3.74	3.732		-
PC	PC 28:1	12:0	Validated		11:0	AMPP 11:0	353.258	353.266	0.0076	4.63	4.623		-
PC	PC 28:1	14:0	Validated		12:0	AMPP 12:0	367.274	367.278	0.0041	5.47	5.476		-
PC	PC 29:0	13:0	Validated		13:0	AMPP 13:0	381.289	381.298	0.0087	6.281	6.04	6.28	-
PC	PC 29:0	14:0	Validated		14:0	AMPP 14:0	395.305	395.312	0.0068	7.03	7.031		-
PC	PC 29:1	13:0	Validated		14:1	AMPP 14:1	393.289	393.283	-0.0062	6.06	6.17		5,8
PC	PC 29:1	14:0	Validated		14:2	AMPP 14:2	391.274	391.26	-0.0139	-	4.99		(3,?)
PC	PC 30:0	14:0	Validated		15:0	AMPP 15:0	409.321	409.322	0.0015	7.77	7.56	7.76	-
PC	PC 30:1	12:0	Validated		15:1	AMPP 15:1	407.305	407.302	-0.0031	6.814	6.81	6.93	9
PC	PC 30:1	14:0	Validated		16:0	AMPP 16:0	423.336	423.343	0.0066	8.47	8.48		-
PC	PC 30:1	14:1	Validated		16:1	AMPP 16:1	421.321	421.324	0.0035	7.51	7.5		7,10
PC	PC 30:2	14:0	Validated		16:2	AMPP 16:2	419.305	419.31	0.0052	-	7.1		(9,12)
PC	PC 30:2	14:2	Validated		16:3	AMPP 16:3	417.289	417.274	-0.015	-	5.9		(<LOD?)
PC	PC 31:0	14:0	Validated		17:0	AMPP 17:0	437.352	437.362	0.0104	9.15	8.95	9.15	-
PC	PC 31:0	15:0	Validated		17:1	AMPP 17:1	435.336	435.338	0.0014	8.18	8.18	8.36	8,9,11
PC	PC 31:1	14:0	Validated		17:2	AMPP 17:2	433.321	433.318	-0.0028	-	7.43		(8,11)
PC	PC 31:1	15:0	Validated		18:0	AMPP 18:0	451.367	451.378	0.0106	9.82	9.819		-
PC	PC 31:1	15:1	Validated		18:1	AMPP 18:1	449.352	449.358	0.0065	8.87	8.84		7,9,10,12,13
PC	PC 31:2	14:0	Validated		18:2	AMPP 18:2	447.336	447.34	0.0038	8.04	8.02		(6,9)
PC	PC 31:2	15:0	Validated		18:3	AMPP 18:3	445.321	445.332	0.0117	7.29	7.27		(<LOD?)
PC	PC 31:2	15:1	Validated		19:0	AMPP 19:0	465.383	465.389	0.0058	-	10.253	10.448	-
PC	PC 31:2	15:2			19:1	AMPP 19:1	463.367	463.366	-0.0013	-	9.48		14
PC	PC 32:0	14:0	Validated		19:2	AMPP 19:2	461.352	461.348	-0.004	-	8.68		(9,12)(8,11)
PC	PC 32:0	16:0	Validated		19:3	AMPP 19:3	459.336	459.334	-0.0023	-	8.21		(8,11,14)
PC	PC 32:1	14:0	Validated		20:0	AMPP 20:0	479.399	479.413	0.0144	11.08	11.08		-
PC	PC 32:1	16:0	Validated		20:1	AMPP 20:1	477.383	477.379	-0.0039	10.11	10.082		7,9,10
PC	PC 32:2	14:0	Validated		20:2	AMPP 20:2	475.367	475.368	0.0011	9.29	9.473		(7,10)(9,12)(9,15)
PC	PC 32:2	14:1	Validated		20:3	AMPP 20:3	473.352	473.353	0.0009	8.57	8.56	8.85	(6,9)(9,12)
PC	PC 32:2	16:0	Validated		20:4	AMPP 20:4	471.336	471.341	0.005	8.08	8.063		w6,w7
PC	PC 32:2	16:1	Validated		20:5	AMPP 20:5	469.321	469.315	-0.0056	-	7.39	7.34	w3
PC	PC 32:3	14:0	Validated		21:0	AMPP 21:0	493.414	493.413	-0.0016	11.68	11.5	11.67	-
PC	PC 32:3	16:0	Validated		21:1	AMPP 21:1	491.399	491.397	-0.0011	-	10.7	10.88	8
PC	PC 32:3	16:1	Validated		21:2	AMPP 21:2	489.383	489.387	0.0036	-	9.93		(8,11)
PC	PC 33:0	15:0	Validated		21:3	AMPP 21:3	487.367	487.36	-0.0072	-	9.26		(8,11,14)
PC	PC 33:0	16:0	Validated		22:0	AMPP 22:0	507.43	507.437	0.0068	12.27	12.27		-
PC	PC 33:1	15:0	Validated		22:1	AMPP 22:1	505.414	505.423	0.0083	11.28	11.28		9
PC	PC 33:1	15:1	Validated		22:2	AMPP 22:2	503.399	503.403	0.0041	10.46	10.539		(9,15)
PC	PC 33:1	16:0	Validated		22:3	AMPP 22:3	501.383	501.387	0.0039	-	9.88		(9,12,15)
PC	PC 33:1	16:1	Validated		22:4	AMPP 22:4	499.367	499.375	0.0077	-	9.1		w6
PC	PC 33:2	14:0	Validated		22:5	AMPP 22:5	497.352	497.348	-0.0039	-	8.42	8.77	w3,w6
PC	PC 33:2	15:0	Validated		22:6	AMPP 22:6	495.336	495.344	0.0081	8.08	8.063		w3
PC	PC 33:2	15:1	Validated		23:0	AMPP 23:0	521.445	521.448	0.0023	12.83	12.66	12.84	-
PC	PC 33:2	15:2			23:1	AMPP 23:1	519.43	519.426	-0.0038	-	11.85		?
PC	PC 33:2	16:0	Validated		24:0	AMPP 24:0	535.461	535.468	0.0068	13.36	13.37		-
PC	PC 33:2	16:1	Validated		24:1	AMPP 24:1	533.445	533.449	0.0039	12.41	12.41		9,10
PC	PC 33:3	15:0	Validated		24:2	AMPP 24:2	531.43	531.434	0.0047	-	11.61		(9,15)
PC	PC 33:3	16:1	Validated		24:3	AMPP 24:3	529.414	529.414	0	-	10.92		?
PC	PC 33:3	16:2	Validated		24:4	AMPP 24:4	527.399	527.386	-0.0123	-	10.17	10.42	w3
PC	PC 34:0	16:0	Validated		24:5	AMPP 24:5	525.383	525.385	0.002	-	9.67		?
PC	PC 34:1	16:0	Validated		24:6	AMPP 24:6	523.367	523.364	-0.0038	-	9.02		w3
PC	PC 34:1	16:1	Validated		25:0	AMPP 25:0	549.477	549.49	0.0131	-	13.74	13.9	-
PC	PC 34:2	14:0	Validated		25:1	AMPP 25:1	547.461	547.465	0.0043	-	12.93		?
PC	PC 34:2	16:0	Validated		26:0	AMPP 26:0	563.492	563.496	0.0038	-	14.39		-
PC	PC 34:2	16:1	Validated		26:1	AMPP 26:1	561.477	561.477	0.0003	-	13.47		9
PC	PC 34:3	14:0	Validated		26:2	AMPP 26:2	559.461	559.461	0.0004	-	12.64		(9,15)
PC	PC 34:3	16:0	Validated		28:0	AMPP 28:0	591.523	591.527	0.004	-	15.35		-
PC	PC 34:3	16:1	Validated		28:1	AMPP 28:1	589.508	589.512	0.0039	-	14.46		9
PC	PC 34:3	16:2	Validated		30:0	AMPP 30:0	619.555	619.554	-0.0002	-	16.27		(<LOD?)
PC	PC 34:4	14:0	Validated		30:1	AMPP 30:1	617.539	617.535	-0.0041	-	15.4		9
PC	PC 34:4	16:0	Validated		32:0	AMPP 32:0	647.586	647.114	-0.4714	-	17.31		(<LOD?)
PC	PC 34:4	16:1	Validated		32:1	AMPP 32:1	645.57	645.565	-0.0048	-	16.3		9
PC	PC 34:4	16:3	Validated		34:0	AMPP 34:0	675.617	675.613	-0.0039	-	18.76		(<LOD?)
PC	PC 34:5	14:0	Validated		34:1	AMPP 34:1	673.601	673.595	-0.0067	-	17.31		9
PC	PC 35:0	16:0	Validated		34:2	AMPP 34:2	671.586	671.613	0.0274	-	16.36		?
PC	PC 35:0	17:0	Validated
PC	PC 35:1	15:0	Validated
PC	PC 35:1	16:0	Validated
PC	PC 35:1	17:0	Validated
PC	PC 35:1	17:1	Validated
PC	PC 35:2	15:0	Validated
PC	PC 35:2	16:0	Validated
PC	PC 35:2	16:1	Validated
PC	PC 35:2	17:0	Validated
PC	PC 35:2	17:1	Validated
PC	PC 35:3	15:0	Validated
PC	PC 35:3	16:0	Validated
PC	PC 35:3	16:1	Validated
PC	PC 35:3	17:1	Validated
PC	PC 35:3	17:2	Validated
PC	PC 36:0	16:0	Validated
PC	PC 36:0	18:0	Validated
PC	PC 36:1	16:0	Validated
PC	PC 36:1	18:0	Validated
PC	PC 36:2	16:0	Validated
PC	PC 36:2	16:1	Validated
PC	PC 36:2	18:0	Validated
PC	PC 36:2	18:1	Validated
PC	PC 36:3	14:0	Validated
PC	PC 36:3	16:0	Validated
PC	PC 36:3	16:1	Validated
PC	PC 36:3	16:2	Validated
PC	PC 36:3	18:0	Validated
PC	PC 36:3	18:1	Validated
PC	PC 36:4	14:0	Validated
PC	PC 36:4	16:0	Validated
PC	PC 36:4	16:1	Validated
PC	PC 36:4	18:1	Validated
PC	PC 36:4	18:2	Validated
PC	PC 36:5	14:0	Validated
PC	PC 36:5	16:0	Validated
PC	PC 36:5	16:1	Validated
PC	PC 36:6	14:0	Validated
PC	PC 36:6	16:1	Validated
PC	PC 37:0	16:0	Validated
PC	PC 37:0	18:0	Validated
PC	PC 37:1	15:0	Validated
PC	PC 37:1	16:0	Validated
PC	PC 37:1	17:0	Validated
PC	PC 37:1	18:0	Validated
PC	PC 37:1	18:1	Validated
PC	PC 37:2	15:0	Validated
PC	PC 37:2	16:0	Validated
PC	PC 37:2	16:1	Validated
PC	PC 37:2	17:0	Validated
PC	PC 37:2	17:1	Validated
PC	PC 37:2	18:0	Validated
PC	PC 37:2	18:1	Validated
PC	PC 37:2	18:2	Validated
PC	PC 37:3	15:0	Validated
PC	PC 37:3	16:0	Validated
PC	PC 37:3	17:0	Validated
PC	PC 37:3	17:1	Validated
PC	PC 37:3	18:0	Validated
PC	PC 37:3	18:1	Validated
PC	PC 37:3	18:2	Validated
PC	PC 37:4	16:0	Validated
PC	PC 37:4	17:0	Validated
PC	PC 37:4	17:1	Validated
PC	PC 37:4	18:1	Validated
PC	PC 37:5	15:0	Validated
PC	PC 37:5	16:0	Validated
PC	PC 37:5	17:1	Validated
PC	PC 37:6	15:0	Validated
PC	PC 38:0	14:0	Validated
PC	PC 38:0	16:0	Validated
PC	PC 38:0	18:0	Validated
PC	PC 38:1	14:0	Validated
PC	PC 38:1	16:0	Validated
PC	PC 38:1	16:1	Validated
PC	PC 38:1	18:0	Validated
PC	PC 38:1	18:1	Validated
PC	PC 38:2	16:0	Validated
PC	PC 38:2	16:1	Validated
PC	PC 38:2	18:0	Validated
PC	PC 38:2	18:1	Validated
PC	PC 38:3	16:0	Validated
PC	PC 38:3	16:1	Validated
PC	PC 38:3	18:0	Validated
PC	PC 38:3	18:1	Validated
PC	PC 38:3	18:2	Validated
PC	PC 38:4	16:0	Validated
PC	PC 38:4	16:1	Validated
PC	PC 38:4	18:0	Validated
PC	PC 38:4	18:1	Validated
PC	PC 38:4	18:2	Validated
PC	PC 38:4	18:3	Validated
PC	PC 38:5	16:0	Validated
PC	PC 38:5	16:1	Validated
PC	PC 38:5	18:0	Validated
PC	PC 38:5	18:1	Validated
PC	PC 38:5	18:2	Validated
PC	PC 38:6	16:0	Validated
PC	PC 38:6	16:1	Validated
PC	PC 38:6	18:1	Validated
PC	PC 38:6	18:2	Validated
PC	PC 38:7	16:1	Validated
PC	PC 39:1	16:0	Validated
PC	PC 39:1	17:0	Validated
PC	PC 39:1	18:0	Validated
PC	PC 39:1	19:0	Validated
PC	PC 39:2	16:0	Validated
PC	PC 39:2	17:0	Validated
PC	PC 39:2	18:0	Validated
PC	PC 39:2	18:1	Validated
PC	PC 39:2	19:0	Validated
PC	PC 39:2	19:1	Validated
PC	PC 39:3	16:0	Validated
PC	PC 39:3	17:0	Validated
PC	PC 39:3	17:1	Validated
PC	PC 39:3	18:0	Validated
PC	PC 39:3	18:1	Validated
PC	PC 39:3	19:0	Validated
PC	PC 39:3	19:1	Validated
PC	PC 39:3	19:2	Validated
PC	PC 39:4	16:0	Validated
PC	PC 39:4	17:0	Validated
PC	PC 39:4	17:1	Validated
PC	PC 39:4	18:0	Validated
PC	PC 39:4	18:1	Validated
PC	PC 39:4	19:1	Validated
PC	PC 39:5	17:0	Validated
PC	PC 39:5	17:1	Validated
PC	PC 39:5	18:0	Validated
PC	PC 39:5	19:1	Validated
PC	PC 39:6	17:0	Validated
PC	PC 39:6	17:1	Validated
PC	PC 39:7	17:1	Validated
PC	PC 40:0	16:0	Validated
PC	PC 40:1	14:0	Validated
PC	PC 40:1	16:0	Validated
PC	PC 40:1	16:1	Validated
PC	PC 40:1	18:0	Validated
PC	PC 40:1	18:1	Validated
PC	PC 40:1	20:0	Validated
PC	PC 40:2	16:0	Validated
PC	PC 40:2	16:1	Validated
PC	PC 40:2	18:0	Validated
PC	PC 40:2	18:1	Validated
PC	PC 40:2	20:0	Validated
PC	PC 40:2	20:1	Validated
PC	PC 40:3	16:0	Validated
PC	PC 40:3	16:1	Validated
PC	PC 40:3	18:0	Validated
PC	PC 40:3	18:1	Validated
PC	PC 40:3	18:2	Validated
PC	PC 40:3	20:0	Validated
PC	PC 40:3	20:1	Validated
PC	PC 40:4	16:0	Validated
PC	PC 40:4	18:0	Validated
PC	PC 40:4	18:1	Validated
PC	PC 40:4	18:2	Validated
PC	PC 40:4	20:0	Validated
PC	PC 40:4	20:1	Validated
PC	PC 40:4	20:2	Validated
PC	PC 40:5	16:0	Validated
PC	PC 40:5	18:0	Validated
PC	PC 40:5	18:1	Validated
PC	PC 40:5	20:1	Validated
PC	PC 40:5	20:2	Validated
PC	PC 40:6	16:0	Validated
PC	PC 40:6	18:0	Validated
PC	PC 40:6	18:1	Validated
PC	PC 40:6	20:1	Validated
PC	PC 40:6	20:2	Validated
PC	PC 40:7	16:1	Validated
PC	PC 40:7	18:1	Validated
PC	PC 40:7	18:2	Validated
PC	PC 40:8	18:2	Validated
PC	PC 41:2	17:0	Validated
PC	PC 41:2	17:1	Validated
PC	PC 41:2	18:1	Validated
PC	PC 41:3	18:0	Validated
PC	PC 41:3	18:1	Validated
PC	PC 41:4	18:1	Validated
PC	PC 41:4	19:1	Validated
PC	PC 41:4	20:1	Validated
PC	PC 41:5	17:0	Validated
PC	PC 41:6	19:0	Validated
PC	PC 41:7	19:1	Validated
PC	PC 42:0	16:0	Validated
PC	PC 42:1	16:0	Validated
PC	PC 42:1	18:0	Validated
PC	PC 42:1	18:1	Validated
PC	PC 42:10	20:4	Validated
PC	PC 42:2	16:0	Validated
PC	PC 42:2	16:1	Validated
PC	PC 42:2	18:0	Validated
PC	PC 42:2	18:1	Validated
PC	PC 42:2	18:2	Validated
PC	PC 42:2	20:0	Validated
PC	PC 42:2	20:1	Validated
PC	PC 42:2	20:2	Validated
PC	PC 42:3	16:1	Validated
PC	PC 42:3	18:0	Validated
PC	PC 42:3	18:1	Validated
PC	PC 42:3	18:2	Validated
PC	PC 42:3	20:0	Validated
PC	PC 42:3	20:1	Validated
PC	PC 42:3	20:2	Validated
PC	PC 42:3	20:3	Validated
PC	PC 42:4	18:0	Validated
PC	PC 42:4	18:1	Validated
PC	PC 42:4	20:0	Validated
PC	PC 42:4	20:1	Validated
PC	PC 42:4	20:2	Validated
PC	PC 42:4	20:3	Validated
PC	PC 42:5	18:0	Validated
PC	PC 42:5	18:1	Validated
PC	PC 42:5	20:0	Validated
PC	PC 42:5	20:1	Validated
PC	PC 42:5	20:3	Validated
PC	PC 42:5	20:4	Validated
PC	PC 42:6	18:0	Validated
PC	PC 42:6	18:1	Validated
PC	PC 42:6	20:0	Validated
PC	PC 42:6	20:1	Validated
PC	PC 42:6	20:2	Validated
PC	PC 42:6	20:3	Validated
PC	PC 42:6	20:4	Validated
PC	PC 42:7	18:1	Validated
PC	PC 42:7	20:1	Validated
PC	PC 42:7	20:2	Validated
PC	PC 42:8	20:2	Validated
PC	PC 42:8	20:3	Validated
PC	PC 42:9	20:3	Validated
PC	PC 42:9	20:4	Validated
PC	PC 44:1	16:0	Validated
PC	PC 44:1	18:0	Validated
PC	PC 44:1	18:1	Validated
PC	PC 44:2	16:0	Validated
PC	PC 44:2	18:0	Validated
PC	PC 44:2	18:1	Validated
PC	PC 44:2	20:1	Validated
PC	PC 44:2	20:2	Validated
PC	PC 44:3	18:1	Validated
PC	PC 44:3	18:2	Validated
PC	PC 44:3	20:1	Validated
PC	PC 44:3	20:2	Validated
PC	PC 44:3	20:3	Validated
PC	PC 44:4	20:3	Validated
PC	PC 44:4	20:4	Validated
PC	PC 44:4	22:1	Validated
PC	PC 44:5	20:4	Validated
PC	PC 44:6	22:1	Validated
PC	PC 44:7	20:1	Validated
PC	PC 44:7	22:1	Validated
PC	PC 46:1	14:0	Validated
PC	PC 46:1	16:0	Validated
PC	PC 46:1	18:0	Validated
PC	PC 46:2	18:0	Validated
PC	PC 46:2	18:1	Validated
PC	PC 46:3	18:1	Validated
PC	PC 46:4	22:3	Validated
PC	PC 46:5	22:5	Validated
PC	PC 46:6	22:5	Validated
PC	PC 46:6	22:6	Validated
PC	PC 46:7	22:6	Validated
PC	PC 48:1	14:0	Validated
PC	PC 48:1	16:0	Validated
PC	PC 48:2	16:1	Validated
PC	PC 48:2	18:1	Validated
PC	PC 50:1	16:0	Validated
PC	PC 50:1	18:0	Validated
PC	PC 50:2	16:0	Validated
PC	PC 50:2	16:1	Validated
PC	PC 50:2	18:1	Validated
PC	PC 50:3	16:1	Validated
PC	PC 50:5	16:1	Validated
PC	PC 52:1	16:0	Validated
PC	PC 52:2	16:0	Validated
PC	PC 52:2	18:1	Validated
PC	PC 52:3	16:1	Validated
PC	PC 52:3	18:1	Validated
PC	PC 52:4	18:1	Validated
PC	PC 52:7	16:1	Validated
PC	PC 52:7	18:1	Validated
PE	PE 30:1	14:0	Validated
PE	PE 32:1	14:0	Validated
PE	PE 32:1	16:0	Validated
PE	PE 32:2	16:1	Validated
PE	PE 33:1	15:0	Validated
PE	PE 33:2	16:1	Validated
PE	PE 34:0	16:0	Validated
PE	PE 34:1	16:0	Validated
PE	PE 34:1	16:1	Validated
PE	PE 34:2	16:0	Validated
PE	PE 34:2	16:1	Validated
PE	PE 34:3	16:1	Validated
PE	PE 34:4	14:0	Validated
PE	PE 35:2	16:0	Validated
PE	PE 35:2	17:1	Validated
PE	PE 36:1	16:0	Validated
PE	PE 36:1	18:0	Validated
PE	PE 36:2	16:0	Validated
PE	PE 36:2	16:1	Validated
PE	PE 36:2	18:0	Validated
PE	PE 36:2	18:1	Validated
PE	PE 36:3	16:0	Validated
PE	PE 36:3	16:1	Validated
PE	PE 36:3	18:0	Validated
PE	PE 36:3	18:1	Validated
PE	PE 36:4	16:0	Validated
PE	PE 36:5	16:0	Validated
PE	PE 36:5	16:1	Validated
PE	PE 37:2	18:0	Validated
PE	PE 37:2	18:1	Validated
PE	PE 37:3	16:0	Validated
PE	PE 37:3	17:0	Validated
PE	PE 37:3	18:0	Validated
PE	PE 37:3	18:1	Validated
PE	PE 37:4	17:0	Validated
PE	PE 37:5	17:1	Validated
PE	PE 38:2	18:0	Validated
PE	PE 38:2	18:1	Validated
PE	PE 38:3	16:0	Validated
PE	PE 38:3	18:0	Validated
PE	PE 38:3	18:1	Validated
PE	PE 38:4	16:0	Validated
PE	PE 38:4	16:1	Validated
PE	PE 38:4	18:0	Validated
PE	PE 38:4	18:1	Validated
PE	PE 38:5	16:0	Validated
PE	PE 38:5	18:0	Validated
PE	PE 38:5	18:1	Validated
PE	PE 38:6	16:0	Validated
PE	PE 38:6	16:1	Validated
PE	PE 38:6	18:1	Validated
PE	PE 38:6	18:2	Validated
PE	PE 39:3	17:0	Validated
PE	PE 39:3	18:0	Validated
PE	PE 39:4	17:0	Validated
PE	PE 39:4	18:1	Validated
PE	PE 39:4	19:0	Validated
PE	PE 39:5	17:0	Validated
PE	PE 39:6	17:0	Validated
PE	PE 40:2	18:0	Validated
PE	PE 40:2	18:1	Validated
PE	PE 40:3	18:0	Validated
PE	PE 40:3	18:1	Validated
PE	PE 40:4	18:0	Validated
PE	PE 40:4	18:1	Validated
PE	PE 40:4	20:0	Validated
PE	PE 40:4	20:1	Validated
PE	PE 40:5	18:0	Validated
PE	PE 40:5	18:1	Validated
PE	PE 40:5	20:1	Validated
PE	PE 40:6	18:0	Validated
PE	PE 40:6	18:1	Validated
PE	PE 40:6	20:2	Validated
PE	PE 40:7	18:1	Validated
PE	PE 40:7	20:3	Validated
PE	PE 41:6	19:1	Validated
PE	PE 41:7	19:1	Validated
PE	PE 42:3	18:1	Validated
PE	PE 42:5	20:4	Validated
PE	PE 42:6	18:0	Validated
PE	PE 42:6	20:0	Validated
PE	PE 42:6	20:1	Validated
PE	PE 42:6	20:3	Validated
PE	PE 42:7	18:1	Validated
PE	PE 42:7	20:1	Validated
PE	PE 42:8	20:3	Validated
PE	PE 44:5	20:4	Validated
PE	PE 44:6	20:4	Validated
PE	PE 44:7	22:1	Validated
PE	PE 44:8	22:2	Validated
PE	PE 44:8	22:3	Validated
PE	PE 44:9	22:3	Validated
		FA2
PC	PC 28:0	14:0	Validated
PC	PC 28:0	16:0	Validated
PC	PC 28:1	14:1	Validated
PC	PC 28:1	16:1	Validated
PC	PC 29:0	15:0	Validated
PC	PC 29:0	16:0	Validated
PC	PC 29:1	15:1	Validated
PC	PC 29:1	16:1	Validated
PC	PC 30:0	16:0	Validated
PC	PC 30:1	16:0	Validated
PC	PC 30:1	16:1	Validated
PC	PC 30:1	18:1	Validated
PC	PC 30:2	16:0	Validated
PC	PC 30:2	16:2	Validated
PC	PC 31:0	16:0	Validated
PC	PC 31:0	17:0	Validated
PC	PC 31:1	16:0	Validated
PC	PC 31:1	16:1	Validated
PC	PC 31:1	17:1	Validated
PC	PC 31:2	16:0	Validated
PC	PC 31:2	16:1	Validated
PC	PC 31:2	16:2	Validated
PC	PC 31:2	17:2	Validated
PC	PC 32:0	16:0	Validated
PC	PC 32:0	18:0	Validated
PC	PC 32:1	16:1	Validated
PC	PC 32:1	18:1	Validated
PC	PC 32:2	16:1	Validated
PC	PC 32:2	16:2	Validated
PC	PC 32:2	18:1	Validated
PC	PC 32:2	18:2	Validated
PC	PC 32:3	16:2	Validated
PC	PC 32:3	16:3	Validated
PC	PC 32:3	18:3	Validated
PC	PC 33:0	17:0	Validated
PC	PC 33:0	18:0	Validated
PC	PC 33:1	17:0	Validated
PC	PC 33:1	17:1	Validated
PC	PC 33:1	18:0	Validated
PC	PC 33:1	18:1	Validated
PC	PC 33:2	17:1	Validated
PC	PC 33:2	17:2	Validated
PC	PC 33:2	18:0	Validated
PC	PC 33:2	18:1	Validated
PC	PC 33:2	18:2	Validated
PC	PC 33:2	19:2	Validated
PC	PC 33:3	17:1	Validated
PC	PC 33:3	17:2	Validated
PC	PC 33:3	18:3	Validated
PC	PC 34:0	18:0	Validated
PC	PC 34:1	18:0	Validated
PC	PC 34:1	18:1	Validated
PC	PC 34:2	18:1	Validated
PC	PC 34:2	18:2	Validated
PC	PC 34:2	20:2	Validated
PC	PC 34:3	18:1	Validated
PC	PC 34:3	18:2	Validated
PC	PC 34:3	18:3	Validated
PC	PC 34:3	20:3	Validated
PC	PC 34:4	18:1	Validated
PC	PC 34:4	18:3	Validated
PC	PC 34:4	18:4
PC	PC 34:4	20:4	Validated
PC	PC 34:5	20:5	Validated
PC	PC 35:0	18:0	Validated
PC	PC 35:0	19:0	Validated
PC	PC 35:1	18:0	Validated
PC	PC 35:1	18:1	Validated
PC	PC 35:1	19:1	Validated
PC	PC 35:1	20:1	Validated
PC	PC 35:2	18:1	Validated
PC	PC 35:2	18:2	Validated
PC	PC 35:2	19:1	Validated
PC	PC 35:2	19:2	Validated
PC	PC 35:2	20:2	Validated
PC	PC 35:3	18:1	Validated
PC	PC 35:3	18:2	Validated
PC	PC 35:3	19:2	Validated
PC	PC 35:3	19:3	Validated
PC	PC 35:3	20:3	Validated
PC	PC 36:0	18:0	Validated
PC	PC 36:0	20:0	Validated
PC	PC 36:1	18:1	Validated
PC	PC 36:1	20:1	Validated
PC	PC 36:2	18:1	Validated
PC	PC 36:2	18:2	Validated
PC	PC 36:2	20:1	Validated
PC	PC 36:2	20:2	Validated
PC	PC 36:3	18:2	Validated
PC	PC 36:3	18:3	Validated
PC	PC 36:3	20:1	Validated
PC	PC 36:3	20:2	Validated
PC	PC 36:3	20:3	Validated
PC	PC 36:3	22:3	Validated
PC	PC 36:4	18:2	Validated
PC	PC 36:4	18:3	Validated
PC	PC 36:4	20:3	Validated
PC	PC 36:4	20:4	Validated
PC	PC 36:4	22:4	Validated
PC	PC 36:5	20:4	Validated
PC	PC 36:5	20:5	Validated
PC	PC 36:5	22:5	Validated
PC	PC 36:6	20:5	Validated
PC	PC 36:6	22:6	Validated
PC	PC 37:0	19:0	Validated
PC	PC 37:0	21:0	Validated
PC	PC 37:1	19:0	Validated
PC	PC 37:1	19:1	Validated
PC	PC 37:1	20:1	Validated
PC	PC 37:1	21:1	Validated
PC	PC 37:1	22:1	Validated
PC	PC 37:2	19:0	Validated
PC	PC 37:2	19:1	Validated
PC	PC 37:2	19:2	Validated
PC	PC 37:2	20:1	Validated
PC	PC 37:2	20:2	Validated
PC	PC 37:2	21:1	Validated
PC	PC 37:2	21:2	Validated
PC	PC 37:2	22:2	Validated
PC	PC 37:3	19:1	Validated
PC	PC 37:3	19:2	Validated
PC	PC 37:3	19:3	Validated
PC	PC 37:3	20:2	Validated
PC	PC 37:3	20:3	Validated
PC	PC 37:3	21:3	Validated
PC	PC 37:3	22:3	Validated
PC	PC 37:4	19:3	Validated
PC	PC 37:4	20:3	Validated
PC	PC 37:4	20:4	Validated
PC	PC 37:4	21:4
PC	PC 37:5	20:4	Validated
PC	PC 37:5	21:5
PC	PC 37:5	22:5	Validated
PC	PC 37:6	22:6	Validated
PC	PC 38:0	20:0	Validated
PC	PC 38:0	22:0	Validated
PC	PC 38:0	24:0	Validated
PC	PC 38:1	20:0	Validated
PC	PC 38:1	20:1	Validated
PC	PC 38:1	22:0	Validated
PC	PC 38:1	22:1	Validated
PC	PC 38:1	24:1	Validated
PC	PC 38:2	20:1	Validated
PC	PC 38:2	20:2	Validated
PC	PC 38:2	22:1	Validated
PC	PC 38:2	22:2	Validated
PC	PC 38:3	20:1	Validated
PC	PC 38:3	20:2	Validated
PC	PC 38:3	20:3	Validated
PC	PC 38:3	22:2	Validated
PC	PC 38:3	22:3	Validated
PC	PC 38:4	20:1	Validated
PC	PC 38:4	20:2	Validated
PC	PC 38:4	20:3	Validated
PC	PC 38:4	20:4	Validated
PC	PC 38:4	22:3	Validated
PC	PC 38:4	22:4	Validated
PC	PC 38:5	20:3	Validated
PC	PC 38:5	20:4	Validated
PC	PC 38:5	20:5	Validated
PC	PC 38:5	22:4	Validated
PC	PC 38:5	22:5	Validated
PC	PC 38:6	20:4	Validated
PC	PC 38:6	20:5	Validated
PC	PC 38:6	22:5	Validated
PC	PC 38:6	22:6	Validated
PC	PC 38:7	22:6	Validated
PC	PC 39:1	20:1	Validated
PC	PC 39:1	21:1	Validated
PC	PC 39:1	22:1	Validated
PC	PC 39:1	23:1	Validated
PC	PC 39:2	20:1	Validated
PC	PC 39:2	20:2	Validated
PC	PC 39:2	21:1	Validated
PC	PC 39:2	21:2	Validated
PC	PC 39:2	22:2	Validated
PC	PC 39:2	23:2
PC	PC 39:3	20:1	Validated
PC	PC 39:3	20:2	Validated
PC	PC 39:3	20:3	Validated
PC	PC 39:3	21:2	Validated
PC	PC 39:3	21:3	Validated
PC	PC 39:3	22:2	Validated
PC	PC 39:3	22:3	Validated
PC	PC 39:3	23:3
PC	PC 39:4	20:3	Validated
PC	PC 39:4	21:3	Validated
PC	PC 39:4	21:4
PC	PC 39:4	22:3	Validated
PC	PC 39:4	22:4	Validated
PC	PC 39:4	23:4
PC	PC 39:5	20:4	Validated
PC	PC 39:5	21:5
PC	PC 39:5	22:4	Validated
PC	PC 39:5	22:5	Validated
PC	PC 39:6	22:5	Validated
PC	PC 39:6	22:6	Validated
PC	PC 39:7	22:6	Validated
PC	PC 40:0	24:0	Validated
PC	PC 40:1	20:1	Validated
PC	PC 40:1	22:0	Validated
PC	PC 40:1	22:1	Validated
PC	PC 40:1	24:0	Validated
PC	PC 40:1	24:1	Validated
PC	PC 40:1	26:1	Validated
PC	PC 40:2	20:1	Validated
PC	PC 40:2	20:2	Validated
PC	PC 40:2	22:1	Validated
PC	PC 40:2	22:2	Validated
PC	PC 40:2	24:1	Validated
PC	PC 40:2	24:2	Validated
PC	PC 40:3	20:2	Validated
PC	PC 40:3	20:3	Validated
PC	PC 40:3	22:1	Validated
PC	PC 40:3	22:2	Validated
PC	PC 40:3	22:3	Validated
PC	PC 40:3	24:2	Validated
PC	PC 40:3	24:3	Validated
PC	PC 40:4	20:2	Validated
PC	PC 40:4	20:3	Validated
PC	PC 40:4	20:4	Validated
PC	PC 40:4	22:2	Validated
PC	PC 40:4	22:3	Validated
PC	PC 40:4	22:4	Validated
PC	PC 40:4	24:4	Validated
PC	PC 40:5	20:3	Validated
PC	PC 40:5	20:4	Validated
PC	PC 40:5	22:4	Validated
PC	PC 40:5	22:5	Validated
PC	PC 40:5	24:5	Validated
PC	PC 40:6	20:4	Validated
PC	PC 40:6	20:5	Validated
PC	PC 40:6	22:5	Validated
PC	PC 40:6	22:6	Validated
PC	PC 40:6	24:6	Validated
PC	PC 40:7	22:5	Validated
PC	PC 40:7	22:6	Validated
PC	PC 40:7	24:6	Validated
PC	PC 40:8	22:6	Validated
PC	PC 41:2	23:1	Validated
PC	PC 41:2	24:1	Validated
PC	PC 41:2	24:2	Validated
PC	PC 41:3	23:2
PC	PC 41:3	23:3
PC	PC 41:4	21:3	Validated
PC	PC 41:4	22:3	Validated
PC	PC 41:4	23:3
PC	PC 41:5	24:5	Validated
PC	PC 41:6	22:6	Validated
PC	PC 41:7	22:6	Validated
PC	PC 42:0	26:0	Validated
PC	PC 42:1	24:0	Validated
PC	PC 42:1	24:1	Validated
PC	PC 42:1	26:1	Validated
PC	PC 42:10	22:6	Validated
PC	PC 42:2	22:0	Validated
PC	PC 42:2	22:1	Validated
PC	PC 42:2	22:2	Validated
PC	PC 42:2	24:0	Validated
PC	PC 42:2	24:1	Validated
PC	PC 42:2	24:2	Validated
PC	PC 42:2	26:1	Validated
PC	PC 42:2	26:2	Validated
PC	PC 42:3	22:0	Validated
PC	PC 42:3	22:1	Validated
PC	PC 42:3	22:2	Validated
PC	PC 42:3	22:3	Validated
PC	PC 42:3	24:1	Validated
PC	PC 42:3	24:2	Validated
PC	PC 42:3	24:3	Validated
PC	PC 42:3	26:2	Validated
PC	PC 42:4	22:1	Validated
PC	PC 42:4	22:2	Validated
PC	PC 42:4	22:3	Validated
PC	PC 42:4	22:4	Validated
PC	PC 42:4	24:3	Validated
PC	PC 42:4	24:4	Validated
PC	PC 42:5	22:1	Validated
PC	PC 42:5	22:2	Validated
PC	PC 42:5	22:4	Validated
PC	PC 42:5	22:5	Validated
PC	PC 42:5	24:4	Validated
PC	PC 42:5	24:5	Validated
PC	PC 42:6	22:2	Validated
PC	PC 42:6	22:3	Validated
PC	PC 42:6	22:4	Validated
PC	PC 42:6	22:5	Validated
PC	PC 42:6	22:6	Validated
PC	PC 42:6	24:5	Validated
PC	PC 42:6	24:6	Validated
PC	PC 42:7	22:5	Validated
PC	PC 42:7	22:6	Validated
PC	PC 42:7	24:6	Validated
PC	PC 42:8	22:5	Validated
PC	PC 42:8	22:6	Validated
PC	PC 42:9	22:5	Validated
PC	PC 42:9	22:6	Validated
PC	PC 44:1	26:0	Validated
PC	PC 44:1	26:1	Validated
PC	PC 44:1	28:1	Validated
PC	PC 44:2	24:0	Validated
PC	PC 44:2	24:1	Validated
PC	PC 44:2	26:1	Validated
PC	PC 44:2	26:2	Validated
PC	PC 44:2	28:2
PC	PC 44:3	24:0	Validated
PC	PC 44:3	24:1	Validated
PC	PC 44:3	24:2	Validated
PC	PC 44:3	26:1	Validated
PC	PC 44:3	26:2	Validated
PC	PC 44:4	22:3	Validated
PC	PC 44:4	24:0	Validated
PC	PC 44:4	24:1	Validated
PC	PC 44:5	24:1	Validated
PC	PC 44:6	22:5	Validated
PC	PC 44:7	22:6	Validated
PC	PC 44:7	24:6	Validated
PC	PC 46:1	28:1	Validated
PC	PC 46:1	30:1	Validated
PC	PC 46:1	32:1	Validated
PC	PC 46:2	28:1	Validated
PC	PC 46:2	28:2
PC	PC 46:3	28:2
PC	PC 46:4	24:1	Validated
PC	PC 46:5	24:0	Validated
PC	PC 46:6	24:0	Validated
PC	PC 46:6	24:1	Validated
PC	PC 46:7	24:1	Validated
PC	PC 48:1	32:1	Validated
PC	PC 48:1	34:1	Validated
PC	PC 48:2	30:1	Validated
PC	PC 48:2	32:1	Validated
PC	PC 50:1	32:1	Validated
PC	PC 50:1	34:1	Validated
PC	PC 50:2	32:1	Validated
PC	PC 50:2	34:1	Validated
PC	PC 50:2	34:2	Validated
PC	PC 50:3	34:2	Validated
PC	PC 50:5	34:4
PC	PC 52:1	36:1
PC	PC 52:2	34:1	Validated
PC	PC 52:2	36:2
PC	PC 52:3	34:2	Validated
PC	PC 52:3	36:2
PC	PC 52:4	34:3
PC	PC 52:7	34:6
PC	PC 52:7	36:6
PE	PE 30:1	16:1	Validated
PE	PE 32:1	16:1	Validated
PE	PE 32:1	18:1	Validated
PE	PE 32:2	16:1	Validated
PE	PE 33:1	18:1	Validated
PE	PE 33:2	17:1	Validated
PE	PE 34:0	18:0	Validated
PE	PE 34:1	18:0	Validated
PE	PE 34:1	18:1	Validated
PE	PE 34:2	18:1	Validated
PE	PE 34:2	18:2	Validated
PE	PE 34:3	18:2	Validated
PE	PE 34:4	20:4	Validated
PE	PE 35:2	18:1	Validated
PE	PE 35:2	19:2	Validated
PE	PE 36:1	18:1	Validated
PE	PE 36:1	20:1	Validated
PE	PE 36:2	18:1	Validated
PE	PE 36:2	18:2	Validated
PE	PE 36:2	20:1	Validated
PE	PE 36:2	20:2	Validated
PE	PE 36:3	18:2	Validated
PE	PE 36:3	18:3	Validated
PE	PE 36:3	20:2	Validated
PE	PE 36:3	20:3	Validated
PE	PE 36:4	20:4	Validated
PE	PE 36:4
PE	PE 36:5	20:4	Validated
PE	PE 36:5	20:5	Validated
PE	PE 37:2	19:1	Validated
PE	PE 37:2	19:2	Validated
PE	PE 37:3	19:2	Validated
PE	PE 37:3	19:3	Validated
PE	PE 37:3	20:3	Validated
PE	PE 37:3	21:3	Validated
PE	PE 37:4	20:4	Validated
PE	PE 37:5	20:4	Validated
PE	PE 38:2	20:1	Validated
PE	PE 38:2	20:2	Validated
PE	PE 38:3	20:2	Validated
PE	PE 38:3	20:3	Validated
PE	PE 38:3	22:3	Validated
PE	PE 38:4	20:3	Validated
PE	PE 38:4	20:4	Validated
PE	PE 38:4	22:3	Validated
PE	PE 38:4	22:4	Validated
PE	PE 38:5	20:4	Validated
PE	PE 38:5	20:5	Validated
PE	PE 38:5	22:5	Validated
PE	PE 38:6	20:4	Validated
PE	PE 38:6	20:5	Validated
PE	PE 38:6	22:5	Validated
PE	PE 38:6	22:6	Validated
PE	PE 39:3	21:3	Validated
PE	PE 39:3	22:3	Validated
PE	PE 39:4	20:4	Validated
PE	PE 39:4	21:3	Validated
PE	PE 39:4	22:4	Validated
PE	PE 39:5	22:5	Validated
PE	PE 39:6	22:6	Validated
PE	PE 40:2	22:1	Validated
PE	PE 40:2	22:2	Validated
PE	PE 40:3	22:2	Validated
PE	PE 40:3	22:3	Validated
PE	PE 40:4	20:3	Validated
PE	PE 40:4	20:4	Validated
PE	PE 40:4	22:3	Validated
PE	PE 40:4	22:4	Validated
PE	PE 40:5	20:4	Validated
PE	PE 40:5	22:4	Validated
PE	PE 40:5	22:5	Validated
PE	PE 40:6	20:4	Validated
PE	PE 40:6	22:5	Validated
PE	PE 40:6	22:6	Validated
PE	PE 40:7	20:4	Validated
PE	PE 40:7	22:6	Validated
PE	PE 41:6	22:5	Validated
PE	PE 41:7	22:6	Validated
PE	PE 42:3	24:2	Validated
PE	PE 42:5	22:1	Validated
PE	PE 42:6	22:3	Validated
PE	PE 42:6	22:5	Validated
PE	PE 42:6	22:6	Validated
PE	PE 42:6	24:6	Validated
PE	PE 42:7	22:3	Validated
PE	PE 42:7	22:6	Validated
PE	PE 42:7	24:6	Validated
PE	PE 42:8	22:5	Validated
PE	PE 44:5	24:1	Validated
PE	PE 44:6	24:2	Validated
PE	PE 44:7	22:6	Validated
PE	PE 44:8	22:5	Validated
PE	PE 44:8	22:6	Validated
PE	PE 44:9	22:6	Validated
